# Discovering and exploring the hidden diversity of human gut viruses using highly enriched virome samples

**DOI:** 10.1101/2024.02.19.580813

**Authors:** Moreno Zolfo, Andrea Silverj, Aitor Blanco-Míguez, Paolo Manghi, Omar Rota-Stabelli, Vitor Heidrich, Jordan Jensen, Sagun Maharjan, Eric Franzosa, Cristina Menni, Alessia Visconti, Federica Pinto, Matteo Ciciani, Curtis Huttenhower, Anna Cereseto, Francesco Asnicar, Hiroaki Kitano, Takuji Yamada, Nicola Segata

## Abstract

Viruses are an abundant and crucial component of the human microbiome, but accurately discovering them via metagenomics is still challenging. Currently, the available viral reference genomes poorly represent the diversity in microbiome samples, and expanding such a set of viral references is difficult. As a result, many viruses are still undetectable through metagenomics even when considering the power of *de novo* metagenomic assembly and binning, as viruses lack universal markers. Here, we describe a novel approach to catalog new viral members of the human gut microbiome and show how the resulting resource improves metagenomic analyses. We retrieved >3,000 viral-like particles (VLP) enriched metagenomic samples (viromes), evaluated the efficiency of the enrichment in each sample to leverage the viromes of highest purity, and applied multiple analysis steps involving assembly and comparison with hundreds of thousands of metagenome-assembled genomes to discover new viral genomes. We reported over 162,000 viral sequences passing quality control from thousands of gut metagenomes and viromes. The great majority of the retrieved viral sequences (∼94.4%) were of unknown origin, most had a CRISPR spacer matching host bacteria, and four of them could be detected in >50% of a set of 18,756 gut metagenomes we surveyed. We included the obtained collection of sequences in a new MetaPhlAn 4.1 release, which can quantify reads within a metagenome matching the known and newly uncovered viral diversity. Additionally, we released the viral database for further virome and metagenomic studies of the human microbiome.
