## Supplementary Table 6 for "Discovering and exploring the hidden diversity of human gut viruses using highly enriched virome samples"

### Sheet: Sheet1
				Original Sequences in the cluster				Selected for alignment
Cluster ID	Cluster Type	Annotation	Reference	Sequences	Min Len.	Max Len.	Median Len	Sequences	Min Len.	Max Len.	Median Len	Trimmed Aln. Length	Selection Strategy
vsearch_c718__c0	kVGC	Lactococcus Phage	Fig. 3A	53	2615	22458	18106	32	13990	22458	21643.5	16426	A
vsearch_c811__c0	uVGC		Fig. 3B	39	1774	15993	15219	32	14916	15993	15228.5	15180	A
vsearch_c230__c0	kVGC	Klebsiella Phage	Fig. 3C	15	8767	44738	43724	13	42035	44738	43731	41957	A
vsearch_c570__c0	uVGC		Fig. 3D	70	7465	33922	30234.5	42	28089	33922	32281	26822	B
vsearch_c1292__c0	uVGC		Fig. 3E	45	1514	7203	5848	23	5848	7203	6742	5512	B
vsearch_c67__c1	uVGC		S. Fig. XXX	150	1513	104237	18931.5	27	1513	102096	3882	18527	B
vsearch_c72__c0	kVGC	crAssPhage	S. Fig. XXX	577	1569	196444	62407	262	72483	100300	97276	72483	A
